# Geochemical constraints on bacteriophage infectivity in terrestrial environments

**DOI:** 10.1101/2023.04.10.536276

**Authors:** Hans K. Carlson, Denish Piya, Madeline L. Moore, Roniya Thapa Magar, Nathalie H. Elisabeth, Adam M. Deutschbauer, Adam P. Arkin, Vivek K. Mutalik

**Author notes:** to whom correspondence should be addressed Hans K. Carlson, Vivek K. Mutalik.

## Abstract

Lytic phages can be potent and selective inhibitors of microbial growth and can have profound impacts on microbiome composition and function. However, there is uncertainty about the biogeochemical conditions under which phage predation can proceed and modulate microbial ecosystem function, particularly in terrestrial systems. Ionic strength is known to be critical for infection of bacteria by many phages, but there is limited quantitative data on ion thresholds for phage infection that can be compared with environmental ion concentrations. Similarly, while carbon composition varies in terrestrial environments, we know little of which carbon sources favor or disfavor phage infection and how these higher order interactions impact microbiome function. Here, we measured the half-maximal effective concentrations (EC_50_) of 80 different inorganic ions for the infection of *E. coli* with two canonical dsDNA and ssRNA phages, T4 and MS2, respectively. We found that many alkaline earth metals and alkali metals enabled successful lytic infection but that the ionic strength thresholds varied for different ions between phages. Additionally, using a freshwater nitrate reducing microbiome, we found that the ability of lytic phage to influence nitrate reduction end-products was dependent on the carbon source as well as the ion concentration. For all phage:host pairs we tested, the ion EC_50_s for phage infection we measured exceed the ion concentrations found in many terrestrial freshwater systems. Thus, our findings support a model where the influence of phages on terrestrial microbial functional ecology is greatest in hot spots and hot moments such as metazoan guts, drought influenced soils, or biofilms where ion concentration is locally or transiently elevated and carbon source composition is of a sufficiently low complexity to enrich for a dominant phage susceptible population.

**Significance:** Viral-prokaryote dynamics greatly influence microbial ecology and the earth’s biogeochemical cycles. Thus, identifying the key environmental controls on phage predation is critical for predictive microbial ecology. Here we conduct laboratory experiments that implicate ionic strength and carbon composition as major controls on phage interactions with bacterial hosts in terrestrial microbiomes. We propose a model in which terrestrial phage predation is most favored in drought impacted soils and in higher ionic strength environments such as metazoan guts or between adjacent cells in biofilms.
