## Supplementary material for "Geochemical constraints on bacteriophage infectivity in terrestrial environments": Table S1

### Sheet: Table S1
Table S1. Inhibitory potencies of 80 inorganic ion array in the absence of phage (IC50) or presence of phage (EC50). All measurements are in molar units (M) and 95% confidence intervals are reported.
	E. coli BW25113								E. coli C3000
	no phage				T4 phage				no phage				MS2 phage
Compound	>/</~	IC50	95% CI lower	95% CI upper	>/</~	IC50/EC50	95% CI lower	95% CI upper	>/</~	IC50	95% CI lower	95% CI upper	>/</~	IC50/EC50	95% CI lower	95% CI upper
Aluminum chloride hydrate		0.000805755	0.0004729	0.002039	>	0.005				0.0002925	0.000155	0.0004825	~	0.0003265
Aluminum-NTA	>	0.005			>	0.005			>	0.005			>	0.005
Ammonium chloride	~	0.5			~	0.5			~	0.5			~	0.5
ammonium iron(II) sulfate hexahydrate	>	0.005			>	0.005			>	0.005			>	0.005
Barium chloride dihydrate	>	0.005			~	0.005			>	0.005			~	0.005
beryllium sulfate tetrahydrate	<	0.000244141			~	0.000843			<	0.000244141			<	0.000244141
bismuth(III) chloride		1.66922e-05	8.552e-06	4.135e-05		0.000165				3.52e-05	4.2e-06	4.5e-05	<	2.44141e-07
Cadmium chloride hemipentahydrate		0.000110156			>	0.0005			>	0.0005			<	2.44141e-07
Cadmium-NTA	>	0.005			>	0.005			>	0.005			>	0.005
Calcium chloride dihydrate	~	0.345502				0.03432	0.02288	0.0548	~	0.14633				0.004581	0.003681	0.005727
Cerium(III) chloride	>	0.5			>	0.5			>	0.5			>	0.5
Cesium chloride	~	0.0267274				0.023746	0.009641	0.07064	~	0.008064			~	0.004938
Chromium-NTA		8.70798e-05	4.675e-05	0.0001608	>	0.005				5.629e-05	2.639e-05	0.0001288	~	2.781e-05
Chromium(III) Chloride Hexahydrate		2.66927e-05			>	0.005			~	0.00108			~	0.0013
Cobalt chloride hexahydrate	>	0.005			>	0.005			>	0.005			>	0.005
Cobalt-NTA	>	0.005			>	0.005			>	0.005			>	0.005
copper (II) chloride dihydrate		0.0002079	0.0001092	0.0006053	>	0.005			~	0.005			~	0.005
Copper-NTA	>	0.005			>	0.005			>	0.005			>	0.005
Ethylenediamine-N,N'-disuccinic acid	>	0.25			>	0.25			>	0.25			>	0.25
Europium(III) chloride	>	0.05			>	0.05			>	0.05			>	0.05
Ferric chloride	>	0.05			>	0.05			>	0.05			>	0.05
Ferric-NTA	>	0.05			>	0.05			>	0.05			>	0.05
Gallium(III)chloride	>	0.05			>	0.05			>	0.05			>	0.05
gold (III) chloride hydrate	>	0.0005			>	0.0005			>	0.0005			>	0.0005
Hydroxylamine hydrochloride	<	0.000244141			<	0.000244141			<	0.000244141			<	0.000244141
lead (II) chloride	>	0.005			>	0.005			>	0.005			>	0.005
Lithium chloride hydrate	>	0.5				0.06545	0.0405	0.1123	>	0.5			~	0.03129
Magnesium chloride hexahydrate	>	0.5				0.06161	0.03128	0.1356	>	0.5			~	0.008327
Manganese (II) chloride tetrahydrate	>	0.005			>	0.005			>	0.005			>	0.005
Manganese-NTA	>	0.005			>	0.005			>	0.005			>	0.005
mercury (II) chloride		0.0001466	5.11e-05	0.002041		0.001045	0.0004338	0.005	~	0.0005			~	0.0005
Nickel (II) chloride hexahydrate		0.0001234	6.799e-05	0.0002513		0.0004159	0.000259	0.0007537	~	0.0002			~	0.0002
Nickel-NTA	>	0.005			>	0.005			>	0.005			>	0.005
Nitrilotriacetic acid		0.1315	0.08123	0.2303	~	0.25			~	0.2			~	0.15
Palladium(II) chloride	>	0.005			>	0.005			>	0.005			>	0.005
platinum (IV) chloride	~	0.005			~	0.005			~	0.005			~	0.005
Potassium Chloride	>	0.5				0.1422	0.06446	0.4014	>	0.5			~	0.1317
Potassium chromate	<	0.00024414			<	0.000244			<	0.00024414			<	0.000244
potassium hexahydroxoantimonate	>	0.005			>	0.005			>	0.005				0.0003921	0.0001756	0.0008497
potassium tellurate hydrate	>	0.0005			>	0.0005			>	0.0005			~	4.717e-07
Potassium tellurite hydrate	<	2.44e-06			<	2.44e-06			<	2.44e-06			<	2.44e-06
rubidium chloride	>	0.5			~	0.079777			~	0.01636			~	0.007676
silver chloride	>	0.0005			>	0.0005			>	0.0005			>	0.0005
Sodium arsenate dibasic heptahydrate	<	0.00024414			~	0.001737	0.001006	0.005271	<	0.00024414			<	0.00024414
Sodium bromate	~	0.005			~	0.005			~	0.005			~	0.005
sodium bromide		0.4054	0.3275	0.4857		0.03031	0.01808	0.05983		0.4054	0.3275	0.4857	~	0.01
Sodium Chlorate		0.001319	0.0007703	0.002165		0.02902	0.01684	0.05279	~	0.00024414			~	0.00023
Sodium Chloride		1.053	0.4618	31.85		0.1005	0.05595	0.2007		0.2523	0.1214	0.4005		0.0701	0.04022	0.1322
Sodium Chlorite		2.3e-05	1.606e-05	3.564e-05		0.0001219	6.271e-05	0.0006159	~	1.9531e-05			~	2.153e-05
Sodium cyanide	~	0.005			~	0.005			~	0.001			~	0.001
sodium fluoride		0.01511	0.0006649	1.831		0.0487	0.03149	0.07821	~	0.001			~	0.001868
Sodium Fluorophosphate	~	0.5				0.2186	0.1116	0.9035	~	0.5			~	0.2495
Sodium hypochlorite	>	0.005			>	0.005			>	0.005			>	0.005
Sodium hypophosphite monohydrate		0.1416	0.01319	0.5		0.2256	0.07883	2.179		0.1416	0.01319	0.5		0.001319	0.0005801	0.003093
sodium iodate	~	0.005				0.00848	0.002175	0.05531	~	0.005			~	0.006121
sodium iodide	>	0.5				0.09043	0.06004	0.1436	>	0.5			~	0.2547
Sodium m-arsenite	<	0.00024414			<	0.000244141			<	0.00024414			<	0.000244141
Sodium metasilicate	~	0.5			~	0.5			~	0.5			~	0.003138
Sodium metavanadate	>	0.05			>	0.05			>	0.05			>	0.05
Sodium molybdate	~	0.483976				0.02199	0.008533	0.06969					<	0.000244141
Sodium nitrate	>	0.5				0.04327	0.02461	0.08126	>	0.5			>	0.5
Sodium nitrite		0.01005	0.004107	0.04165		0.04475	0.02682	0.1489		0.001232	0.0008099	0.00177		0.001102	2.44141e-05	0.05
Sodium perchlorate monohydrate		0.3076	0.1988	0.448		0.1441	0.06277	0.5166	~	0.1271			~	0.1194
Sodium periodate		0.01704	0.004763	0.4795		0.01035	0.003976	0.03503	~	0.004665				0.002686	0.0007919	0.02592
Sodium phosphate monobasic monohydrate		0.09162	0.01833	29.16		0.8759	0.2696	0.5		0.000418	2.048e-05	0.001417	~	0.0002408
Sodium phosphite dibasic pentahydrate	~	0.5				0.3387	0.09248	0.5		0.1424	0.0999	0.2122		0.1426	0.03781	0.4365
Sodium pyrophosphate dibasic		0.0005223	9.272e-05	0.002292		0.05262	0.02353	0.2988		0.0001039	2.545e-05	0.00029		5.66e-05	8.119e-06	0.000173
Sodium selenate	>	0.5			>	0.5			>	0.5			>	0.5
Sodium selenite pentahydrate	>	0.5			>	0.5			>	0.5			>	0.5
Sodium sulfate		0.2498	0.1506	0.3855		0.06177	0.04531	0.08675	~	0.1			~	0.01
sodium sulfite		0.2494	0.1416	0.5763	~	0.048286			~	0.1			~	0.01
sodium tetraborate decahydrate	>	0.005			>	0.005			>	0.005			~	0.005
Sodium thiophosphate tribasic hydrate	>	0.05			>	0.05			>	0.05			~	0.05
Sodium thiosulfate	>	0.05			~	0.032837			>	0.05			~	0.04506
Sodium tungstate dihydrate	>	0.5			>	0.5			>	0.05			~	0.01
Strontium chloride		0.3266	0.09003	34.1		0.03621	0.01425	0.1161	~	0.1			~	0.01051
Thallium(I) acetate	~	0.005			~	0.005			~	0.005			~	2.282e-06
vanadium chloride		0.004721	0.002362	0.08709	>	0.005			~	0.005				0.001096	6.924e-05	0.005
Zinc chloride		0.001312	4.111e-05	0.005	>	0.005			~	0.005			~	0.005
Zinc-NTA	~	0.005			~	0.005			~	0.005				0.002985	0.0008675	1.114
